# Inter- and intra-Subunit interactions driving the MukBEF ATPase

**DOI:** 10.1101/2022.03.08.483475

**Authors:** Soon Bahng, Rupesh Kumar, Kenneth J. Marians

## Abstract

MukBEF, an SMC-like protein complex, is the bacterial condensin. It is likely that it compacts DNA via an ATP hydrolysis-dependent, DNA loop-extrusion reaction as has been demonstrated for the yeast SMC proteins condensin and cohesin. MukB also interacts with the ParC subunit of the cellular chromosomal decatenase topoisomerase IV, an interaction that is required for proper chromosome condensation and segregation in *E. coli*, although it suppresses the MukB ATPase activity. We have investigated the MukBEF ATPase activity, identifying inter- and intra-subunit interactions by protein-protein crosslinking and site-specific mutagenesis. We show that interactions between the hinge of MukB and its neck region are essential for the ATPase activity, that the ParC subunit of Topo IV inhibits the MukB ATPase by preventing this interaction, that MukE interaction with DNA is likely essential for viability, and that interactions between MukF and the MukB neck region are necessary for ATPase activity and viability.
