## Supplemental Table 3 for "Inter- and intra-Subunit interactions driving the MukBEF ATPase"

### Sheet: S3 Table - MukB and MukF
Peptide_Order	Peptide	Peptide_Mass	Modifications	Proteins	Protein_Type
	Spectrum_Order	Title	Charge	Precursor_Mass	Evalue	Score	Precursor_Mass_Error(Da)	Precursor_Mass_Error(ppm)	Alpha_Evalue	Beta_Evalue
1	ELQDTLEAAGDKLQANLLR(12)-KTIQR(1)	2839.55	Deamidated[Q](3)	sp|P60293|MUKF_ECOLI (228)-sp|P22523|MUKB_ECOLI (1246)/	Inter-Protein
	1		4	2839.54	1	0.287	-0.016828	-5.92629	1	1
2	EQKLAISSR(3)-HVHKFIR(4)	2064.17	Deamidated[Q](2)	sp|P22523|MUKB_ECOLI (1232)-sp|P60293|MUKF_ECOLI (283)/	Inter-Protein
	1		4	2064.15	1	0.0532	-0.017371	-8.41548	1	1
	2		3	2064.15	1	0.255	-0.018311	-8.87087	1	1
	3		4	2064.16	1	0.587	-0.015657	-7.58513	1	1
3	EQKLAISSR(3)-KTIQR(1)	1774.01	Deamidated[Q](2);Deamidated[Q](16)	sp|P22523|MUKB_ECOLI (1232)-sp|P22523|MUKB_ECOLI (1246)/	Intra-Protein
	1		3	1774.01	1	0.296	0.00047	0.264937	1	1
4	EQVVTAKAGWCAVMR(7)-MSEDPKRPER(6)	3078.48	Carbamidomethyl[C](11);Deamidated[Q](2);Oxidation[M](14);Oxidation[M](19)	sp|P22523|MUKB_ECOLI (1114)-sp|P22523|MUKB_ECOLI (1178)/	Intra-Protein
	1		4	3078.46	1	0.142	-0.021257	-6.90503	1	1
	2		4	3062.46	1	0.247	-0.020824	-6.79971	1	1
	3		4	3078.46	1	0.31	-0.023481	-7.62746	1	1
5	EQVVTAKAGWCAVMR(7)-MVKDNGVER(3)	2850.39	Carbamidomethyl[C](11);Deamidated[Q](2);Deamidated[N](23)	sp|P22523|MUKB_ECOLI (1114)-sp|P22523|MUKB_ECOLI (1125)/	Intra-Protein
	1		4	2850.38	1	0.032	-0.017989	-6.31106	1	1
	2		4	2881.37	1	0.0668	-0.026242	-9.10738	1	1
	3		4	2882.37	1	0.123	-0.017127	-5.94196	1	1
	4		4	2882.37	1	0.225	-0.015144	-5.25398	1	1
6	FATLSFDVQKTQR(10)-KTIQR(1)	2282.25	Deamidated[Q](9)	sp|P22523|MUKB_ECOLI (810)-sp|P22523|MUKB_ECOLI (1246)/	Intra-Protein
	1		4	2282.23	1	0.0902	-0.016623	-7.2836	1	1
	2		4	2282.23	1	0.11	-0.017603	-7.713	1	1
7	IQFEQAKEGVTALNR(7)-IQFEQAKEGVTALNR(7)	3503.85	Deamidated[Q](5)	sp|P22523|MUKB_ECOLI (870)-sp|P22523|MUKB_ECOLI (870)/	Inter-Protein
	1		4	3503.83	1	0.0934	-0.021329	-6.08731	1	1
	2		4	3503.83	1	0.121	-0.016136	-4.60522	1	1
8	KAFQDMEAALR(1)-EQKLAISSR(3)	2407.26	Deamidated[Q](16)	sp|P22523|MUKB_ECOLI (230)-sp|P22523|MUKB_ECOLI (1232)/	Intra-Protein
	1		3	2407.24	1	0.000302	-0.019991	-8.30445	1	1
	2		4	2407.25	1	0.000474	-0.01766	-7.33613	1	1
9	KAFQDMEAALR(1)-GKDISPCR(2)	2324.14	Deamidated[Q](4);Oxidation[M](6);Carbamidomethyl[C](21)	sp|P22523|MUKB_ECOLI (230)-sp|P22523|MUKB_ECOLI (1395)/	Intra-Protein
	1		4	2324.12	1	0.00411	-0.016911	-7.27625	1	1
	2		3	2324.12	1	0.136	-0.020536	-8.83597	1	1
10	KAFQDMEAALR(1)-HVHKFIR(4)	2328.23	Deamidated[Q](4);Oxidation[M](6)	sp|P22523|MUKB_ECOLI (230)-sp|P60293|MUKF_ECOLI (283)/	Inter-Protein
	1		4	2328.21	1	0.29	-0.016315	-7.00748	1	1
	2		4	2328.21	1	0.322	-0.017018	-7.30942	1	1
11	KAFQDMEAALR(1)-KNAVDEEIER(1)	2594.28	Oxidation[M](6);Deamidated[N](16)	sp|P22523|MUKB_ECOLI (230)-sp|P22523|MUKB_ECOLI (653)/	Intra-Protein
	1		3	2594.26	1	7.34e-05	-0.020976	-8.08549	1	1
	2		4	2578.26	1	0.000174	-0.017494	-6.78514	1	1
	3		4	2594.26	1	0.00031	-0.017417	-6.71363	1	1
	4		4	2578.27	1	0.000926	-0.015148	-5.87523	1	1
	5		3	2578.26	1	0.00154	-0.023016	-8.92688	1	1
	6		3	2594.25	1	0.00462	-0.021565	-8.31253	1	1
12	KAFQDMEAALR(1)-KTIQR(1)	2037.08	Deamidated[Q](4);Oxidation[M](6)	sp|P22523|MUKB_ECOLI (230)-sp|P22523|MUKB_ECOLI (1246)/	Intra-Protein
	1		4	2037.06	1	0.00683	-0.018172	-8.92061	1	1
	2		3	2037.06	1	0.0145	-0.019054	-9.35359	1	1
	3		3	2021.07	1	0.0624	-0.017808	-8.81111	1	1
	4		3	2021.06	1	0.0969	-0.019928	-9.86005	1	1
	5		3	2021.07	1	0.253	-0.018736	-9.27027	1	1
13	KAFQDMEAALR(1)-SKFYR(2)	2092.05	Deamidated[Q](4);Oxidation[M](6)	sp|P22523|MUKB_ECOLI (230)-sp|P22523|MUKB_ECOLI (196)/	Intra-Protein
	1		3	2092.03	1	0.0197	-0.01935	-9.24929	1	1
	2		3	2092.03	1	0.0395	-0.020389	-9.74593	1	1
14	KNAVDEEIER(1)-EQKLAISSR(3)	2330.22	Deamidated[Q](15)	sp|P22523|MUKB_ECOLI (653)-sp|P22523|MUKB_ECOLI (1232)/	Intra-Protein
	1		3	2330.2	1	0.00473	-0.020228	-8.68073	1	1
	2		3	2331.19	1	0.0165	-0.010821	-4.64181	1	1
15	KNAVDEEIER(1)-GKDISPCR(2)	2231.1	Deamidated[N](2);Carbamidomethyl[C](20)	sp|P22523|MUKB_ECOLI (653)-sp|P22523|MUKB_ECOLI (1395)/	Intra-Protein
	1		4	2231.08	1	0.00312	-0.018663	-8.36494	1	1
	2		4	2231.08	1	0.0111	-0.019745	-8.84991	1	1
16	KNAVDEEIER(1)-TAIDMDKNR(7)	2362.16	Deamidated[N](2)	sp|P22523|MUKB_ECOLI (653)-sp|P60293|MUKF_ECOLI (293)/	Inter-Protein
	1		3	2362.14	1	0.237	-0.018145	-7.68154	1	1
17	KNDFSISLPVDR(1)-DKGLHGK(2)	2241.19	Deamidated[N](2)	sp|P60293|MUKF_ECOLI (17)-sp|P22523|MUKB_ECOLI (75)/	Inter-Protein
	1		3	2241.17	1	0.0346	-0.020195	-9.01085	1	1
	2		4	2241.18	1	0.104	-0.012063	-5.38241	1	1
18	KNDFSISLPVDR(1)-EQKLAISSR(3)	2518.35	Deamidated[Q](17)	sp|P60293|MUKF_ECOLI (17)-sp|P22523|MUKB_ECOLI (1232)/	Inter-Protein
	1		3	2518.33	1	0.076	-0.016286	-6.46693	1	1
19	KNDFSISLPVDR(1)-GKDISPCR(2)	2419.23	Deamidated[N](2);Carbamidomethyl[C](22)	sp|P60293|MUKF_ECOLI (17)-sp|P22523|MUKB_ECOLI (1395)/	Inter-Protein
	1		3	2419.21	1	0.000119	-0.019926	-8.23651	1	1
	2		3	2419.21	1	0.00406	-0.018944	-7.8306	1	1
	3		4	2419.21	1	0.0101	-0.016598	-6.86087	1	1
20	KNDFSISLPVDR(1)-KAFQDMEAALR(1)	2782.41	Deamidated[N](2);Oxidation[M](21)	sp|P60293|MUKF_ECOLI (17)-sp|P22523|MUKB_ECOLI (230)/	Inter-Protein
	1		4	2782.39	1	0.011	-0.018808	-6.75961	1	1
21	KNDFSISLPVDR(1)-KLER(1)	2032.11	Deamidated[N](2)	sp|P60293|MUKF_ECOLI (17)-sp|P22523|MUKB_ECOLI (1098)/	Inter-Protein
	1		4	2032.09	1	0.0708	-0.018188	-8.95031	1	1
22	KNDFSISLPVDR(1)-KTIQR(1)	2132.17	Deamidated[N](2)	sp|P60293|MUKF_ECOLI (17)-sp|P22523|MUKB_ECOLI (1246)/	Inter-Protein
	1		3	2132.15	1	0.00716	-0.020176	-9.46266	1	1
	2		3	2132.15	1	0.0107	-0.018897	-8.8628	1	1
	3		4	2132.15	1	0.0114	-0.017937	-8.41255	1	1
23	KNDFSISLPVDR(1)-MVKDNGVER(3)	2551.27	Deamidated[N](2);Oxidation[M](16);Deamidated[N](20)	sp|P60293|MUKF_ECOLI (17)-sp|P22523|MUKB_ECOLI (1125)/	Inter-Protein
	1		4	2551.25	1	0.438	-0.019182	-7.51861	1	1
24	KNDFSISLPVDR(1)-SKFYR(2)	2187.14	Deamidated[N](2)	sp|P60293|MUKF_ECOLI (17)-sp|P22523|MUKB_ECOLI (196)/	Inter-Protein
	1		3	2187.13	1	0.0147	-0.016387	-7.49242	1	1
	2		4	2187.13	1	0.0298	-0.016822	-7.69131	1	1
	3		3	2187.13	1	0.329	-0.016057	-7.34154	1	1
25	KVFQNTEHVHVVGLR(1)-GTTYKLVR(5)	2796.55	Deamidated[Q](4)	sp|P22523|MUKB_ECOLI (1451)-sp|P22523|MUKB_ECOLI (1447)/	Intra-Protein
	1		4	2796.54	1	0.126	-0.013333	-4.76766	1	1
	2		4	2797.52	1	0.18	-0.020262	-7.2428	1	1
26	KVFQNTEHVHVVGLR(1)-KTIQR(1)	2504.41	Deamidated[Q](4)	sp|P22523|MUKB_ECOLI (1451)-sp|P22523|MUKB_ECOLI (1246)/	Intra-Protein
	1		5	2504.39	1	0.0254	-0.016726	-6.67862	1	1
27	LKAGVCYSMLDTINSR(2)-DKGLHGK(2)	2694.36	Carbamidomethyl[C](6);Oxidation[M](9);Deamidated[N](14)	sp|P22523|MUKB_ECOLI (82)-sp|P22523|MUKB_ECOLI (75)/	Intra-Protein
	1		4	2694.34	1	0.717	-0.019631	-7.28596	1	1
	2		5	2694.33	1	0.736	-0.025607	-9.50393	1	1
28	LSMQLSIVAGELKR(13)-KTIQR(1)	2302.32	Oxidation[M](3);Deamidated[Q](4)	sp|P60293|MUKF_ECOLI (137)-sp|P22523|MUKB_ECOLI (1246)/	Inter-Protein
	1		4	2302.3	1	0.761	-0.019512	-8.47494	1	1
29	MSEDPKRPER(6)-MVKDNGVER(3)	2420.15	Oxidation[M](1);Oxidation[M](14);Deamidated[N](18)	sp|P22523|MUKB_ECOLI (1178)-sp|P22523|MUKB_ECOLI (1125)/	Intra-Protein
	1		5	2420.14	1	0.128	-0.018279	-7.55282	1	1
	2		4	2404.14	1	0.723	-0.020663	-8.59469	1	1
30	MVKDNGVER(3)-MVKDNGVER(3)	2224.06	Oxidation[M](1);Deamidated[N](5);Oxidation[M](13);Deamidated[N](17)	sp|P22523|MUKB_ECOLI (1125)-sp|P22523|MUKB_ECOLI (1125)/	Inter-Protein
	1		4	2224.04	1	0.171	-0.021094	-9.48446	1	1
31	QQEKIER(4)-SSYDTKK(6)	1854.94	Deamidated[Q](2)	sp|P22523|MUKB_ECOLI (349)-sp|P22523|MUKB_ECOLI (1031)/	Intra-Protein
	1		3	1854.93	1	0.325	-0.018703	-10.0828	1	1
32	SMSDKALGALR(5)-MVKDNGVER(3)	2324.16	Oxidation[M](2);Oxidation[M](15);Deamidated[N](19)	sp|P22523|MUKB_ECOLI (1152)-sp|P22523|MUKB_ECOLI (1125)/	Intra-Protein
	1		4	2324.14	1	0.0894	-0.019317	-8.3114	1	1
33	TAIDMDKNR(7)-DKGLHGK(2)	1913.97	Deamidated[N](8)	sp|P60293|MUKF_ECOLI (293)-sp|P22523|MUKB_ECOLI (75)/	Inter-Protein
	1		4	1913.96	1	0.232	-0.015515	-8.10617	1	1
34	TAIDMDKNR(7)-HVHKFIR(4)	2112.1	Oxidation[M](5);Deamidated[N](8)	sp|P60293|MUKF_ECOLI (293)-sp|P60293|MUKF_ECOLI (283)/	Intra-Protein
	1		5	2112.09	1	0.571	-0.014923	-7.06547	1	1
35	TAIDMDKNR(7)-MVKDNGVER(3)	2239.07	Oxidation[M](5);Deamidated[N](8);Oxidation[M](13)	sp|P60293|MUKF_ECOLI (293)-sp|P22523|MUKB_ECOLI (1125)/	Inter-Protein
	1		4	2239.05	1	0.397	-0.017049	-7.61433	1	1
36	TAIDMDKNR(7)-SKFYR(2)	1875.93	Oxidation[M](5);Deamidated[N](8)	sp|P60293|MUKF_ECOLI (293)-sp|P22523|MUKB_ECOLI (196)/	Inter-Protein
	1		4	1875.91	1	0.442	-0.018357	-9.78556	1	1
37	TAIDMDKNR(7)-VQAHVIDKY(8)	2248.13	Oxidation[M](5);Deamidated[N](8)	sp|P60293|MUKF_ECOLI (293)-sp|P60293|MUKF_ECOLI (439)/	Intra-Protein
	1		3	2248.11	1	0.0175	-0.019696	-8.76107	1	1
38	VQAHVIDKY(8)-TAIDMDKNR(7)	2232.13	Deamidated[N](20)	sp|P60293|MUKF_ECOLI (439)-sp|P60293|MUKF_ECOLI (293)/	Intra-Protein
	1		4	2232.11	1	0.00644	-0.021552	-9.65534	1	1
